# Identification and distribution of novel candidate T6SS effectors encoded in *Salmonella* Pathogenicity island 6

**DOI:** 10.1101/2023.07.03.547122

**Authors:** Carlos J. Blondel, Fernando A. Amaya, Paloma Bustamante, Carlos A. Santiviago, David Pezoa

## Abstract

The type VI secretion system (T6SS) is a contact-dependent contractile multiprotein apparatus widely distributed in Gram-negative bacteria. These systems can deliver different effector proteins into target bacterial and/or eukaryotic cells, contributing to the environmental fitness and virulence of many bacterial pathogens. *Salmonella* harbors five different T6SSs encoded in different genomic islands. The T6SS encoded in *Salmonella* Pathogenicity Island 6 (SPI-6) contributes to *Salmonella* competition with the host microbiota and its interaction with infected host cells. Despite its relevance, information regarding the total number of effector proteins encoded within SPI-6 and its distribution among different *Salmonella enterica* serotypes is limited. In this work, we performed bioinformatic and comparative genomics analyses of the SPI-6 T6SS gene cluster to expand our knowledge regarding the T6SS effector repertoire and the global distribution of these effectors in *Salmonella*. The analysis of a curated dataset of 60 *Salmonella enterica* genomes from the Secret6 database revealed the presence of 23 novel putative T6SS effector/immunity protein (E/I) modules. These effectors were concentrated in the variable regions 1 to 3 (VR1-3) of the SPI-6 T6SS gene cluster. VR1-2 were enriched in candidate effectors with predicted peptidoglycan hydrolase activity, while VR3 was enriched in candidate effectors of the Rhs family with C-terminal extensions with predicted DNase, RNase, deaminase, or ADP-ribosyltransferase activity. A global analysis of known and candidate effector proteins in *Salmonella enterica* genomes from the NCBI database revealed that T6SS effector proteins are differentially distributed among *Salmonella* serotypes. While some effectors are present in over 200 serotypes, others are found in less than a dozen. A hierarchical clustering analysis identified *Salmonella* serotypes with distinct profiles of T6SS effectors and candidate effectors, highlighting the diversity of T6SS effector repertoires in *Salmonella enterica*. The existence of different repertoires of effector proteins suggests that different effector protein combinations may have a differential impact on the environmental fitness and pathogenic potential of these strains.
