## Supplementary material for "Identification and distribution of novel candidate T6SS effectors encoded in *Salmonella* Pathogenicity island 6": Table S1

### Sheet: Salmonella strains
Strain name	Accession	T6SS SPI-6 encoding region Coordinates
Salmonella enterica subsp. enterica serovar Aberdeen strain NCTC5791	LS483453	3527640..3564876
Salmonella enterica subsp. enterica serovar Adjame strain 353868	CP049878	3710583..3754054
Salmonella enterica subsp. enterica serovar Anatum strain CVM 20746	CP051452	4085253..4117266
Salmonella enterica subsp. enterica serovar Bareilly strain RSE03	CP034721	3548479..3581860
Salmonella enterica subsp. enterica serovar Bredeney strain CVM 24358	CP051441	62254..99625
Salmonella enterica subsp. enterica serovar Choleraesuis str. SC-B67	NC_006905	295006..331820
Salmonella enterica subsp. enterica Serovar Cubana str. CFSAN002050	NC_021818	1317008..1356990
Salmonella enterica subsp. enterica serovar Daytona strain NCTC7102	LR133909	3775762..3810084
Salmonella enterica subsp. enterica serovar Derby strain Sa64	CP034250	3408048..3441863
Salmonella enterica subsp. enterica serovar Dublin strain CT_02021853	LK931502	10607..45805
Salmonella enterica strain FDAARGOS_711	CP055130	2125313..2160594
Salmonella enterica subsp. enterica serovar Florida strain NCTC6480	LS483454	3797126..3832286
Salmonella enterica strain FORC_030	CP015598	3745063..3774477
Salmonella enterica subsp. enterica serovar Give strain NCTC5778	LS483463	3482933..3518566
Salmonella enterica subsp. enterica serovar Goldcoast strain NCTC13175	LR134158	3545969..3578624
Salmonella enterica subsp. enterica serovar Havana strain CVM 20761	CP051407	3626411..3669950
Salmonella enterica subsp. enterica serovar Heidelberg str. SL476	NC_011083	312432..341141
Salmonella enterica subsp. enterica serovar India str. SA20085604	CP022015	784438..821546
Salmonella enterica subsp. enterica serovar Infantis strain L41	CP038516	301014..336989
Salmonella enterica subsp. enterica serovar Kedougou strain Sal162	CP053214	2732355..2779260
Salmonella enterica subsp. enterica serovar London strain CVM N17S347	CP082711.1	855270..901124
Salmonella enterica subsp. enterica serovar Mikawasima strain RSE13	CP034715	3557880..3586987
Salmonella enterica subsp. enterica serovar Newport str. SL254	NC_011080	306645..335310
Salmonella enterica subsp. enterica serovar Paratyphi A str. ATCC 9150	NC_006511	2569117..2609929
Salmonella enterica subsp. enterica serovar Paratyphi C strain RKS4594	NC_012125	300684..326375
Salmonella enterica subsp. enterica serovar Poona strain NCTC4840	LS483489	3565061..3602162
Salmonella enterica subsp. enterica serovar Reading strain CVM 21978	CP051449	3879865..3917679
Salmonella sp. SCFS4	NZ_CP051218	3827664..3854347
Salmonella enterica subsp. enterica serovar Typhi strain LHST_2018	CP052767	1246032..1277744
Salmonella enterica subsp. enterica strain NCTC7404	LR134144	3549390..3582840
Salmonella enterica subsp. enterica serovar Weslaco strain NCTC7411	LR134143	3494090..3526779
Salmonella enterica subsp. enterica strain NCTC7831	LR134147	2970648..3009670
Salmonella enterica subsp. enterica serovar Menston strain NCTC7836	LS483490	3562648..3606924
Salmonella enterica subsp. enterica strain NCTC8271	LR134148	3448297..3481316
Salmonella enterica subsp. enterica strain NCTC8272	LR134149	2385898..2431460
Salmonella enterica subsp. enterica strain NCTC5741	LR134232	993192..1035413
Salmonella enterica SEHaa3795	AP020330	3644478..3679362
Salmonella enterica subsp. Enterica serovar Senftenberg strain SESen3709	AP020332	3594150..3648290
Salmonella sp. SSDFZ54	NZ_CP034819	3029039..3059492
Salmonella sp. SJTUF14076	NZ_CP064674	3616058..3644527
Salmonella sp. SJTUF14146	NZ_CP064672	3682098..3710567
Salmonella sp. SJTUF14152	NZ_CP064671	3816389..3844858
Salmonella sp. SJTUF14154	NZ_CP064666	3635490..3663959
Salmonella sp. SJTUF14170	NZ_CP064663	3662596..3691261
Salmonella sp. SJTUF14178	NZ_CP064661	3662657..3691322
Salmonella sp. SSDFZ69	NZ_CP034831	3550640..3578067
Salmonella enterica subsp. enterica serovar Sanjuan strain NCTC7406	LR134142	3509790..3548425
Salmonella enterica subsp. enterica serovar Schwarzengrund str. CVM19633	NC_011094	306670..334243
Salmonella enterica subsp. enterica serovar Senftenberg str. ATCC 43845	CP019194	3601785..3651180
Salmonella enterica subsp. enterica serovar Stanleyville strain RSE01	CP034723	3594928..3626144
Salmonella enterica subsp. enterica serovar Tennessee strain CFSAN070645	CP024164	3684953..3733190
Salmonella enterica subsp. enterica serovar Thompson str. RM6836	NC_022525	318749..347212
Salmonella enterica subsp. enterica serovar Typhi str. CT18	NC_003198	296922..336058
Salmonella enterica subsp. enterica serovar Typhimurium strain 14028s	CP001363.1	304834..342144
Salmonella enterica subsp. enterica serovar Waycross strain RSE24	CP034707	3510051..3536420
Salmonella enterica subsp. enterica serovar Weltevreden str. 2007-60-3289-1	NT_187073	10058..39605
Salmonella enterica subsp. enterica strain NCTC129	LR134140	1385534..1418172
Salmonella enterica subsp. enterica strain NCTC9684	LR134233	3505698..3537354
Salmonella enterica subsp. enterica strain NCTC6759	LR134146	3529284..3561827
Salmonella enterica subsp. enterica strain NCTC6017	LR134145	3614845..3656746
