## Supplementary material for "Identification and distribution of novel candidate T6SS effectors encoded in *Salmonella* Pathogenicity island 6": Table S3

### Sheet: Hoja1
Salmonella serotypes	Tae2	Tae4	Tge2	Tlde1	L-Ala, D-Glu endopeptidase	PgP	TseH-like	Peptidase_M64	RhsA-HNHc	RhsA-Ntox47	RhsA-Ntox47-Tox-HNH-EHHH	RhsA-PDEEXK	RhsA-Tox-HNH-EHHH	PAAR-RhsA-HNHc	PAAR-RhsA-Ntox47	PAAR-RhsA-Tox-HNH-EHHH	RhsA-WHH	PAAR-RhsA-WHH	PAAR-RhsA-AHH	PAAR-RhsA-GIY-YIG	RhsA-DUF4329	PAAR-RhsA-DUF4329	RhsA-RibonucleaseMicrobialRnase	PAAR-RhsA-RibonucleaseMicroRnase	PAAR-RhsA-EndoU_bacteria	CdiA	Tox-Deaminase	RhsA-Tox-ART-HYD1	PAAR-RhsA-Tox-ART-HYD1	Reprolysin_4	Tox-URI2	Rhsmain-ART
Salmonella enterica subsp. arizonae serovar 18:z4,z23:-	3	3	1	3	0	0	0	1	0	0	0	0	0	0	0	1	0	0	0	0	0	0	0	0	0	0	0	0	0	1	0	1
Salmonella enterica subsp. arizonae serovar 47:z4,z23:-	2	1	2	1	0	0	0	0	0	0	0	0	0	0	0	0	0	1	0	0	0	1	0	0	0	0	0	0	0	0	0	0
Salmonella enterica subsp. diarizonae serovar 16:z10:e,n,x,z15	1	1	0	1	0	0	0	0	0	0	0	0	0	0	1	0	0	0	0	0	0	0	0	0	0	0	0	0	0	0	0	0
Salmonella enterica subsp. diarizonae serovar 61:k:1,5,7	0	1	0	0	0	0	1	0	0	0	0	0	0	0	1	0	0	0	0	0	0	0	0	0	0	0	0	0	0	0	0	0
Salmonella enterica subsp. diarizonae serovar 38:[k]:-	12	0	12	13	0	0	0	0	0	0	0	0	0	0	0	0	0	0	12	0	0	0	0	0	0	0	0	0	0	0	0	0
Salmonella enterica subsp. enterica serovar 1,4,[5],12:i:-	30	30	1	29	0	0	0	0	0	0	0	0	0	0	3	0	0	0	0	0	0	0	0	0	0	0	0	0	0	0	0	36
Salmonella enterica subsp. enterica serovar 4,[5],12:i:-	169	152	0	157	0	0	0	0	0	0	0	0	0	0	6	1	0	0	0	0	0	0	0	0	0	2	0	0	0	0	0	127
Salmonella enterica subsp. enterica serovar 4,12:i:-	12	11	0	12	0	0	0	0	0	0	0	0	0	0	0	0	0	0	0	0	0	0	0	0	0	0	0	0	0	0	0	11
Salmonella enterica subsp. enterica serovar 4,12:r:-	1	4	5	4	0	0	0	0	0	0	0	0	0	0	1	0	0	2	0	0	0	2	0	0	0	0	0	0	0	0	0	0
Salmonella enterica subsp. enterica serovar 4,5,12:b:-	2	2	0	2	0	0	0	0	0	0	0	0	0	0	0	0	0	1	0	0	0	1	0	0	0	0	0	0	0	0	0	0
Salmonella enterica subsp. enterica serovar 4,5,12:i	0	12	0	12	0	0	0	0	0	0	0	0	0	0	0	0	0	0	0	0	0	0	0	0	0	0	0	0	0	0	0	11
Salmonella enterica subsp. enterica serovar 4,5,12:i:-	0	5	0	5	0	0	0	0	0	0	0	0	0	0	0	0	0	0	0	0	0	0	0	0	0	0	0	0	0	0	0	5
Salmonella enterica subsp. enterica serovar 4,5,12:r:-	0	1	6	6	0	0	0	0	0	0	0	0	0	0	0	0	0	6	0	0	0	6	0	0	0	0	0	0	0	0	0	0
Salmonella enterica subsp. enterica serovar 4,12:d:-	0	7	7	7	0	0	0	0	0	0	0	0	0	0	0	0	0	4	0	0	0	4	0	0	0	0	0	0	0	0	0	0
Salmonella enterica subsp. enterica serovar 4:-:1,2	1	1	0	1	0	0	0	0	0	0	0	0	0	0	0	0	0	0	0	0	0	0	0	0	0	0	0	0	0	0	0	1
Salmonella enterica subsp. enterica serovar 6,7:-:1,5	1	1	1	1	0	0	0	0	0	0	0	0	0	0	0	0	0	0	0	0	0	0	0	0	0	0	0	0	0	0	0	0
Salmonella enterica subsp. enterica serovar 6,7:e,h:-	1	1	1	1	0	0	0	1	0	0	0	0	0	0	0	0	0	0	0	0	0	0	0	0	0	0	0	0	0	1	0	0
Salmonella enterica subsp. enterica serovar 6,7:k:-	1	1	1	1	0	0	0	0	0	0	0	0	0	0	0	0	0	0	0	0	0	0	0	0	0	0	0	0	0	0	0	0
Salmonella enterica subsp. enterica serovar 6,7:lw:-	1	1	0	1	0	0	0	0	0	0	0	0	0	0	0	0	0	1	0	0	0	1	0	0	1	0	0	0	0	0	0	0
Salmonella enterica subsp. enterica serovar 6,7,[14]:-:1,5	0	0	0	0	0	0	0	0	0	0	0	0	0	0	0	0	0	1	0	0	0	1	0	0	0	0	0	0	0	0	0	0
Salmonella enterica subsp. enterica serovar 6,14:r:1,5	0	0	0	0	0	0	0	0	0	0	0	0	0	0	0	0	0	1	0	0	0	1	0	0	0	0	0	0	0	0	0	0
Salmonella enterica subsp. enterica serovar 6,8:i:-	1	1	1	1	0	0	0	1	0	0	0	0	0	0	0	1	0	1	0	0	0	1	0	0	0	0	0	0	0	1	0	0
Salmonella enterica subsp. enterica serovar 8,(20):-:z6	1	1	1	1	0	0	0	1	0	0	0	0	0	0	0	1	0	0	0	0	0	0	0	0	0	0	0	0	0	1	0	0
Salmonella enterica subsp. enterica serovar 9,12:l,v:-	2	1	1	1	0	0	0	0	0	0	0	0	0	0	0	0	0	0	0	0	0	0	0	0	0	0	0	0	0	0	0	0
Salmonella enterica subsp. enterica serovar 13,23:b:-	0	0	0	0	1	0	0	0	0	0	0	0	0	0	0	0	0	0	0	0	0	0	0	0	0	0	0	0	0	0	0	0
Salmonella enterica subsp. enterica serovar 43:a:1,7	0	0	0	0	0	0	0	0	0	0	0	0	0	1	0	0	0	1	0	0	0	1	0	0	0	0	0	0	0	0	0	0
Salmonella enterica subsp. enterica serovar Aba	0	0	0	0	0	0	0	0	0	0	0	0	0	0	0	1	0	0	0	0	0	0	0	0	0	0	0	0	0	0	0	0
Salmonella enterica subsp. enterica serovar Abaetetuba	0	3	0	0	0	0	4	0	0	0	0	0	0	0	2	0	0	0	0	0	0	0	0	0	0	0	0	0	0	0	0	0
Salmonella enterica subsp. enterica serovar Abeokuta	1	1	1	1	0	0	0	0	0	0	0	0	0	0	0	0	0	0	0	0	0	0	0	0	0	0	0	0	0	0	0	0
Salmonella enterica subsp. enterica serovar Aberdeen	0	1	1	0	0	0	0	1	0	0	0	0	0	0	0	0	0	0	0	0	0	0	0	0	0	1	2	0	0	1	0	0
Salmonella enterica subsp. enterica serovar Abony	1	2	0	0	0	0	0	0	0	0	0	0	0	0	0	0	0	0	0	0	0	0	0	0	0	0	0	0	0	0	0	0
Salmonella enterica subsp. enterica serovar Abortusequi	1	1	1	1	0	0	0	0	0	0	0	0	0	0	0	0	0	0	0	0	1	0	0	0	0	0	0	0	0	0	0	0
Salmonella enterica subsp. enterica serovar Adamstua	0	0	0	0	0	0	0	0	0	0	0	0	0	0	0	0	0	0	1	0	1	0	0	0	0	0	0	0	0	0	0	0
Salmonella enterica subsp. enterica serovar Adelaide	5	6	5	5	0	0	0	0	0	0	0	0	0	0	0	0	0	5	0	0	0	5	0	0	0	0	0	0	0	0	0	0
Salmonella enterica subsp. enterica serovar Adjame	1	1	0	1	0	0	2	0	0	0	0	0	0	0	0	1	0	0	0	0	0	0	0	0	0	0	0	0	0	0	0	0
Salmonella enterica subsp. enterica serovar Agama	0	0	0	0	0	0	1	0	0	0	0	0	0	0	0	0	0	0	0	0	0	0	0	0	0	0	0	0	0	0	0	0
Salmonella enterica subsp. enterica serovar Agbeni	3	2	0	0	0	0	2	0	1	0	0	0	0	0	0	0	0	3	0	0	0	3	0	0	0	0	0	0	0	0	0	0
Salmonella enterica subsp. enterica serovar Agona	2	9	2	6	0	0	0	0	1	0	0	0	0	0	0	0	0	0	0	0	0	0	1	0	0	0	0	0	0	0	0	0
Salmonella enterica subsp. enterica serovar Agoueve	1	1	1	1	0	0	0	2	0	0	0	0	0	0	0	0	0	0	0	0	0	0	0	0	0	0	0	0	0	1	0	0
Salmonella enterica subsp. enterica serovar Ajiobo	0	0	0	0	0	0	0	0	0	0	0	0	0	0	0	1	0	0	0	0	0	0	0	0	0	0	0	0	0	0	0	0
Salmonella enterica subsp. enterica serovar Alachua	0	9	9	9	0	0	0	0	0	0	0	0	0	1	0	0	0	1	0	0	9	1	0	0	0	0	0	0	0	0	0	0
Salmonella enterica subsp. enterica serovar Albany	32	32	0	33	0	0	0	0	0	0	0	0	0	0	0	0	0	32	0	0	0	32	0	0	0	0	0	1	0	0	0	0
Salmonella enterica subsp. enterica serovar Albert	1	2	0	2	0	0	0	0	0	0	0	0	0	0	0	0	0	0	0	0	0	0	0	0	0	0	0	0	0	0	0	2
Salmonella enterica subsp. enterica serovar Altendorf	0	1	2	0	0	0	0	0	0	0	0	0	0	0	0	0	0	1	0	0	0	1	0	0	0	0	0	0	0	0	0	0
Salmonella enterica subsp. enterica serovar Altona	2	2	2	3	0	0	0	0	1	0	0	0	0	0	0	0	0	1	9	0	0	1	0	0	0	0	0	0	0	0	2	0
Salmonella enterica subsp. enterica serovar Amager	4	4	4	4	0	0	0	0	0	0	0	0	0	0	0	0	0	2	0	0	0	2	0	0	0	0	0	0	0	0	0	0
Salmonella enterica subsp. enterica serovar Amersfoort	0	0	0	0	0	0	0	0	0	0	0	0	0	0	0	0	0	0	0	0	0	0	1	0	0	0	0	0	0	0	0	0
Salmonella enterica subsp. enterica serovar Amsterdam	1	1	1	1	0	0	0	0	0	0	0	0	0	0	0	0	0	1	0	0	0	1	0	0	0	0	0	0	0	0	0	0
Salmonella enterica subsp. enterica serovar Anatum	201	193	1	195	0	0	0	0	0	0	0	0	0	0	0	0	0	75	0	0	117	75	0	0	0	0	0	0	0	0	0	0
Salmonella enterica subsp. enterica serovar Anecho	0	0	0	0	0	0	0	0	0	0	0	0	0	0	0	0	0	1	0	0	0	1	0	0	0	0	0	0	0	0	0	0
Salmonella enterica subsp. enterica serovar Angoda	0	0	0	0	0	0	1	0	0	0	0	0	0	0	0	0	0	0	0	0	0	0	0	0	0	0	0	0	0	0	0	0
Salmonella enterica subsp. enterica serovar Ank	0	0	0	0	0	0	0	1	0	0	0	0	0	0	0	0	0	0	0	0	0	0	0	0	0	0	0	0	0	0	0	0
Salmonella enterica subsp. enterica serovar Antsalova	1	1	0	0	0	0	1	0	0	0	0	0	0	0	0	0	0	0	0	0	0	0	0	0	0	0	0	0	0	0	0	0
Salmonella enterica subsp. enterica serovar Apapa	1	1	1	1	0	0	0	0	0	0	0	0	0	0	0	0	0	0	0	0	0	0	0	0	0	0	0	0	0	0	0	0
Salmonella enterica subsp. enterica serovar Apeyeme	0	0	0	0	0	0	0	0	0	0	0	0	0	0	0	0	0	2	0	0	0	2	0	0	0	0	0	0	0	0	0	0
Salmonella enterica subsp. enterica serovar Aqua	1	1	0	1	0	0	0	0	0	0	0	0	0	0	0	0	0	0	0	0	0	0	0	0	0	0	0	0	0	0	0	0
Salmonella enterica subsp. enterica serovar Augustenborg	0	2	2	2	0	0	0	0	0	0	0	0	0	0	0	0	0	2	0	0	0	2	0	0	0	0	0	0	0	0	0	0
Salmonella enterica subsp. enterica serovar Bahati	0	0	0	1	0	0	0	0	1	0	0	0	0	0	0	0	0	0	0	0	0	0	0	0	0	0	1	0	0	0	0	0
Salmonella enterica subsp. enterica serovar Baildon	7	7	7	7	0	0	0	0	0	0	0	0	0	0	0	0	0	0	0	0	0	0	0	0	0	0	0	0	0	0	0	0
Salmonella enterica subsp. enterica serovar Ball	0	0	0	0	0	0	0	0	0	0	0		0	0	0	0	0	1	0	0	0	1	0	0	0	0	0	0	0	0	0	0
Salmonella enterica subsp. enterica serovar Banana	1	2	0	1	0	0	1	0	0	0	0	0	0	0	1	1	0	1	0	0	0	1	0	0	0	0	0	0	0	0	0	0
Salmonella enterica subsp. enterica serovar Bardo	2	4	4	2	0	0	0	0	0	0	0	0	0	0	3	0	0	0	0	0	0	0	0	0	0	0	0	0	0	0	0	0
Salmonella enterica subsp. enterica serovar Bareilly	6	9	4	8	0	0	0	1	3	0	0	0	0	5	0	1	0	6	1	0	1	6	0	0	0	0	0	0	0	1	0	0
Salmonella enterica subsp. enterica serovar Bergen	1	2	2	2	0	0	0	0	0	0	0	0	0	0	0	0	0	1	0	0	0	1	0	0	0	0	0	0	0	0	0	0
Salmonella enterica subsp. enterica serovar Berkeley	0	0	0	0	0	0	0	0	0	0	0	0	0	2	0	0	0	2	0	0	0	2	0	0	0	0	0	0	0	0	0	0
Salmonella enterica subsp. enterica serovar Berta	17	17	0	17	0	0	0	0	0	0	0	0	0	0	0	0	0	0	0	0	0	0	0	0	0	0	0	0	0	0	0	0
Salmonella enterica subsp. enterica serovar Bijlmer	0	1	0	0	0	0	0	0	0	0	0	0	0	0	0	0	0	0	0	0	0	0	0	0	0	0	0	0	0	0	0	0
Salmonella enterica subsp. enterica serovar Bispebjerg	1	0	0	0	0	0	0	0	0	0	0	0	0	0	0	0	0	0	0	0	0	0	0	0	0	0	0	0	0	0	0	0
Salmonella enterica subsp. enterica serovar Blegdam	0	0	0	1	0	0	0	0	0	0	0	0	0	0	0	0	0	0	0	0	0	0	0	0	0	0	0	0	0	0	0	0
Salmonella enterica subsp. enterica serovar Blockley	1	13	1	13	0	0	0	0	0	0	0	0	0	0	0	0	0	14	0	0	0	14	1	14	0	0	0	0	0	0	0	0
Salmonella enterica subsp. enterica serovar Bonariensis	1	1	1	1	0	0	0	0	0	0	0	0	0	0	0	0	0	1	0	0	0	1	0	0	0	0	0	0	0	0	0	0
Salmonella enterica subsp. enterica serovar Bonn	0	0	0	0	0	0	0	0	0	0	0	0	0	0	0	0	0	2	0	0	0	2	0	0	0	0	0	0	0	0	0	0
Salmonella enterica subsp. enterica serovar Bovismorbificans	18	17	14	20	0	0	0	0	0	0	0	0	0	0	0	0	0	5	1	0	17	5	0	0	0	0	0	0	0	0	1	0
Salmonella enterica subsp. enterica serovar Braenderup	68	52	56	55	0	0	0	53	0	0	0	0	0	0	0	4	0	0	0	0	0	0	0	0	0	0	0	0	0	53	0	0
Salmonella enterica subsp. enterica serovar Brancaster	8	8	8	8	0	0	0	0	0	0	0	0	0	0	0	0	0	8	0	0	8	8	0	0	0	0	0	0	0	0	0	0
Salmonella enterica subsp. enterica serovar Brandenburg	0	0	0	12	0	0	0	0	0	0	0	0	0	0	1	0	0	0	0	0	0	0	0	0	0	0	0	1	0	0	0	0
Salmonella enterica subsp. enterica serovar Bredeney	5	12	15	1	0	0	4	9	0	1	0	0	0	0	0	1	0	1	0	0	0	1	0	0	0	0	0	0	0	9	0	0
Salmonella enterica subsp. enterica serovar Brisbane	1	1	1	1	0	0	0	1	0	0	0	0	0	0	1	1	0	0	0	0	0	0	0	0	0	0	0	0	0	1	0	0
Salmonella enterica subsp. enterica serovar Bristol	1	1	0	0	0	0	0	1	0	0	0	0	0	0	0	1	0	0	0	0	0	0	0	0	0	0	1	0	0	0	0	0
Salmonella enterica subsp. enterica serovar Brunei	5	5	0	0	0	0	0	0	0	0	0	0	0	0	0	0	0	0	0	0	0	0	0	0	0	0	0	0	0	0	0	0
Salmonella enterica subsp. enterica serovar Butantan	0	0	0	0	0	0	0	0	0	0	0	0	0	0	0	0	0	0	0	0	0	0	0	0	0	0	1	0	0	0	0	0
Salmonella enterica subsp. enterica serovar California	1	1	1	1	0	0	0	0	0	0	0	0	0	0	0	0	0	1	0	0	0	1	0	1	0	0	0	0	0	0	0	0
Salmonella enterica subsp. enterica serovar Canada	1	0	0	0	0	0	0	0	0	0	0	0	0	0	0	0	0	1	0	0	0	1	0	0	0	0	1	0	0	0	0	0
Salmonella enterica subsp. enterica serovar Cannstatt	1	1	1	1	0	0	0	0	0	0	0	0	0	0	0	0	0	1	0	0	0	1	0	0	0	0	0	0	0	0	0	0
Salmonella enterica subsp. enterica serovar Carmel	0	0	1	0	0	0	0	1	0	0	0	0	0	0	0	2	0	0	0	0	0	0	0	0	0	0	1	0	0	1	0	0
Salmonella enterica subsp. enterica serovar Carno	0	1	0	0	0	0	0	0	0	0	0	0	0	0	0	0	0	0	0	0	0	0	0	0	0	0	0	0	0	0	0	0
Salmonella enterica subsp. enterica serovar Carrau	0	1	0	0	0	0	0	0	0	0	0	0	0	0	0	0	0	0	0	0	0	0	0	0	0	0	0	0	0	0	0	0
Salmonella enterica subsp. enterica serovar Casablanca	0	1	0	0	0	0	0	0	0	0	0	0	0	0	0	0	0	0	0	0	0	0	0	0	0	0	0	0	0	0	0	0
Salmonella enterica subsp. enterica serovar Cerro	57	43	43	44	0	0	0	1	4	0	0	1	0	0	0	0	0	1	0	0	0	1	0	0	0	0	0	0	0	1	3	0
Salmonella enterica subsp. enterica serovar Ceyco	1	0	0	1	0	0	0	0	0	0	0	0	0	0	0	0	0	0	0	0	0	0	0	0	0	0	0	0	0	0	0	0
Salmonella enterica subsp. enterica serovar Chandans	1	1	2	1	0	0	0	0	0	0	0	0	0	0	0	0	0	0	0	0	0	0	0	0	0	0	0	0	0	0	0	0
Salmonella enterica subsp. enterica serovar Chester	5	8	6	5	0	0	2	0	0	1	0	0	0	0	1	1	0	7	0	0	0	8	0	0	0	0	0	0	0	0	0	0
Salmonella enterica subsp. enterica serovar Chichester	0	0	0	0	0	0	0	0	0	0	0	0	0	0	0	1	0	2	0	0	0	1	0	0	0	0	0	0	0	0	0	0
Salmonella enterica subsp. enterica serovar Choleraesuis	19	1	0	24	1	0	1	0	0	0	0	0	0	0	0	0	0	26	0	0	0	26	0	0	0	0	0	0	0	0	0	1
Salmonella enterica subsp. enterica serovar Coeln	0	0	0	0	0	0	0	0	0	0	0	0	0	0	0	0	0	0	2	0	0	0	0	0	0	0	0	0	0	0	0	0
Salmonella enterica subsp. enterica serovar Colindale	2	2	0	2	0	0	0	0	0	0	0	0	0	0	0	0	0	0	0	0	0	0	0	0	0	0	0	0	0	0	0	0
Salmonella enterica subsp. enterica serovar Concord	3	3	3	3	0	0	0	0	0	0	0	0	0	0	0	0	0	3	0	0	0	5	0	0	0	0	0	0	0	0	0	0
Salmonella enterica subsp. enterica serovar Copenhagen	19	19	0	19	0	0	0	0	0	0	0	0	0	0	0	0	0	0	0	0	0	0	0	0	0	0	0	0	0	0	0	3
Salmonella enterica subsp. enterica serovar Corvallis	21	22	23	21	0	0	0	0	25	0	0	0	0	18	0	1	0	20	0	0	3	20	0	0	1	0	0	0	0	0	0	0
Salmonella enterica subsp. enterica serovar Crossness	0	1	1	1	0	0	0	0	0	0	0	0	0	0	0	0	0	0	0	0	0	0	0	0	0	1	0	0	0	0	0	0
Salmonella enterica subsp. enterica serovar Cubana	13	13	12	13	0	0	0	11	1	0	0	0	1	0	0	10	0	11	0	0	0	11	0	0	1	0	0	0	0	11	0	0
Salmonella enterica subsp. enterica serovar Daytona	0	1	1	1	0	0	0	0	0	0	0	0	0	0	0	0	1	1	0	0	0	1	0	0	0	0	0	0	0	0	0	0
Salmonella enterica subsp. enterica serovar Derby	219	258	252	258	0	0	0	0	0	0	0	1	0	0	1	1	0	264	0	0	0	263	35	181	0	0	1	1	0	0	0	0
Salmonella enterica subsp. enterica serovar Dessau	3	3	6	0	0	0	0	3	0	0	0	0	0	0	0	0	0	2	0	0	0	2	0	0	0	0	0	0	0	3	0	0
Salmonella enterica subsp. enterica serovar Djakarta str. S-1087	1	0	1	0	0	0	0	1	0	0	0	0	0	0	0	0	0	1	0	0	0	1	0	0	0	0	0	0	0	0	0	0
Salmonella enterica subsp. enterica serovar Dublin	202	7	3	253	0	0	0	1	5	0	0	0	0	1	1	0	0	1	0	0	0	1	0	0	0	0	0	0	0	0	207	1
Salmonella enterica subsp. enterica serovar Duesseldorf	0	0	0	0	0	0	0	1	0	0	0	0	0	0	0	0	0	0	0	0	0	0	0	0	0	0	0	0	0	0	0	0
Salmonella enterica subsp. enterica serovar Dugbe	0	0	0	0	0	0	0	0	0	0	0	0	0	0	0	1	0	0	0	0	0	0	0	0	0	0	0	0	0	0	0	0
Salmonella enterica subsp. enterica serovar Duisburg	0	0	0	0	0	0	0	0	0	0	0	0	0	0	0	0	0	1	0	0	0	1	0	0	0	0	0	0	0	0	0	0
Salmonella enterica subsp. enterica serovar Durban	0	0	0	0	0	0	0	0	0	0	0	0	0	0	0	0	0	2	0	0	0	2	0	0	0	0	0	0	0	0	0	0
Salmonella enterica subsp. enterica serovar Durham	0	0	0	0	0	0	1	0	0	0	0	0	0	0	0	0	0	0	0	0	0	0	0	0	0	0	0	0	0	0	0	0
Salmonella enterica subsp. enterica serovar Ealing	4	4	4	4	0	0	0	0	0	0	0	0	0	0	2	1	0	0	0	0	0	0	0	0	0	0	0	0	0	0	2	0
Salmonella enterica subsp. enterica serovar Eastbourne	1	5	11	1	0	0	0	5	0	1	0	0	0	0	3	0	0	1	0	0	0	1	0	0	0	0	0	0	0	5	0	0
Salmonella enterica subsp. enterica serovar Eboko	0	0	0	0	0	0	0	0	0	0	0	0	0	0	0	0	0	0	0	0	1	0	0	0	0	0	0	0	0	0	0	0
Salmonella enterica subsp. enterica serovar Edinburgh	1	1	0	0	0	0	0	0	0	0	0	0	0	0	0	0	0	0	0	0	0	0	0	0	0	0	0	0	0	0	0	0
Salmonella enterica subsp. enterica serovar Ekotedo	0	0	2	2	0	0	0	2	0	0	0	0	0	0	0	0	0	0	0	0	0	0	0	0	0	0	0	0	0	2	2	0
Salmonella enterica subsp. enterica serovar Elizabethville	1	2	3	2	0	0	0	0	0	0	0	0	0	0	0	1	0	1	0	0	0	1	0	1	0	0	0	0	0	0	0	0
Salmonella enterica subsp. enterica serovar Elomrane	1	1	1	1	0	0	0	0	0	0	0	0	0	0	0	0	0	0	0	0	0	0	0	0	0	0	0	0	0	0	0	0
Salmonella enterica subsp. enterica serovar Enteritidis	10	21	8	1091	0	0	0	1	4	0	0	0	0	2	0	2	1	13	0	0	0	13	0	2	1	0	0	0	1	1	4	0
Salmonella enterica subsp. enterica serovar Essen	0	1	1	1	0	0	0	1	0	0	0	0	0	0	0	0	1	0	0	0	0	0	0	0	0	0	0	0	0	1	2	0
Salmonella enterica subsp. enterica serovar Farmsen	0	0	0	0	0	0	0	0	0	0	0	0	0	0	0	1	0	1	0	0	0	1	0	0	0	0	0	0	0	0	0	0
Salmonella enterica subsp. enterica serovar Florian	0	0	0	0	0	0	0	0	0	0	0	0	0	0	0	0	0	1	0	0	0	1	0	0	0	0	0	0	0	0	0	0
Salmonella enterica subsp. enterica serovar Florida	0	0	1	0	0	0	0	0	0	0	0	0	0	0	0	0	0	0	0	0	0	0	0	0	0	0	0	1	0	0	0	0
Salmonella enterica subsp. enterica serovar Fluntern	0	0	0	0	0	0	0	0	0	0	0	0	0	0	0	0	0	0	0	0	0	0	0	0	0	0	2	0	0	0	0	0
Salmonella enterica subsp. enterica serovar Freetown	0	3	0	0	0	0	0	3	0	0	0	0	0	0	0	0	0	3	0	0	0	3	0	0	0	0	0	0	0	2	0	0
Salmonella enterica subsp. enterica serovar Fillmore	1	0	0	0	0	0	0	0	0	0	0	0	0	0	0	0	0	0	0	0	0	0	0	0	0	0	0	0	0	0	0	0
Salmonella enterica subsp. enterica serovar Fischerhuette	0	0	0	0	0	0	0	0	0	0	0	0	0	0	0	0	0	0	0	0	0	0	0	0	0	0	0	0	0	0	0	1
Salmonella enterica subsp. enterica serovar Fresno	2	2	2	1	0	1	0	0	0	0	0	1	0	0	0	0	0	1	0	0	0	1	0	0	0	0	0	2	1	0	0	0
Salmonella enterica subsp. enterica serovar Fulica	0	1	0	0	0	0	0	0	0	0	0	0	0	0	0	0	0	0	0	0	0	0	0	0	0	0	0	0	0	0	0	0
Salmonella enterica subsp. enterica serovar Gallinarum	1	2	0	3	0	0	0	0	0	0	0	0	0	0	0	0	0	1	0	0	0	1	0	0	0	0	0	0	0	0	0	0
Salmonella enterica subsp. enterica serovar Gaminara	0	7	11	0	0	0	0	10	0	0	0	0	0	0	0	0	0	0	0	0	0	0	0	0	0	0	13	0	0	10	0	0
Salmonella enterica subsp. enterica serovar Garoli	0	0	0	0	0	0	0	0	0	0	0	0	0	0	0	0	0	0	0	0	0	0	0	0	0	0	0	0	0	0	0	1
Salmonella enterica subsp. enterica serovar Gateshead	0	0	0	0	0	0	0	0	0	0	0	0	0	0	0	0	1	0	0	0	0	0	0	0	0	0	0	0	0	0	0	0
Salmonella enterica subsp. enterica serovar Gdansk	0	1	0	0	0	0	0	0	0	0	0	0	0	0	0	0	0	0	0	0	0	0	0	0	0	0	0	0	0	0	0	0
Salmonella enterica subsp. enterica serovar Gera	1	1	2	1	0	0	0	0	0	0	0	0	0	0	1	0	0	0	0	0	0	0	0	0	0	0	0	0	0	0	0	0
Salmonella enterica subsp. enterica serovar Giessen	0	1	0	0	0	0	0	1	0	0	0	0	0	0	0	0	0	0	0	0	0	0	0	0	0	0	0	0	0	0	0	0
Salmonella enterica subsp. enterica serovar Give	2	22	17	2	0	0	7	15	0	4	0	0	0	0	2	0	0	0	0	0	0	0	0	0	0	0	0	0	0	15	0	0
Salmonella enterica subsp. enterica serovar Glostrup	1	1	0	1	0	0	0	0	0	0	0	0	0	0	0	0	0	2	0	0	0	2	0	1	0	0	0	0	0	0	0	0
Salmonella enterica subsp. enterica serovar Goelzau	0	0	0	0	0	0	0	0	0	0	0	0	0	0	0	0	0	0	0	0	1	0	0	0	0	0	0	0	0	0	0	0
Salmonella enterica subsp. enterica serovar Goldcoast	44	45	0	44	0	0	0	0	0	0	0	0	0	0	0	0	0	1	0	0	0	1	1	1	0	0	0	0	0	0	0	0
Salmonella enterica subsp. enterica serovar Grumpensis	4	4	4	2	0	0	2	0	0	0	0	0	0	0	0	0	0	0	0	0	0	0	0	0	0	0	0	0	0	0	0	0
Salmonella enterica subsp. enterica serovar Hadar	70	77	78	78	0	0	0	0	1	0	0	0	0	1	0	0	0	56	0	0	0	56	0	0	0	0	0	0	0	0	0	0
Salmonella enterica subsp. enterica serovar Haifa	6	6	0	6	0	0	0	0	0	0	0	0	0	0	0	0	0	0	0	0	0	0	0	0	0	0	0	0	0	0	0	0
Salmonella enterica subsp. enterica serovar Hartford	8	9	9	2	0	0	0	0	0	0	0	0	0	0	1	2	0	0	0	0	0	0	1	0	0	0	0	0	0	0	0	0
Salmonella enterica subsp. enterica serovar Hato	1	1	1	1	0	0	0	0	0	0	0	0	0	0	0	0	0	2	0	0	0	1	0	0	1	0	0	0	0	0	0	0
Salmonella enterica subsp. enterica serovar Havana	14	16	12	14	0	0	0	0	1	1	0	0	0	0	1	4	0	6	0	0	9	7	0	0	0	0	0	0	0	0	0	0
Salmonella enterica subsp. enterica serovar Hayindogo	1	1	0	1	0	0	0	0	0	0	0	0	0	0	0	0	0	0	0	0	1	0	0	0	0	0	0	0	0	0	0	0
Salmonella enterica subsp. enterica serovar Heidelberg	13	369	363	360	0	0	2	0	0	0	0	0	0	1	0	0	0	343	1	0	1	344	0	0	0	50	0	0	0	0	1	2
Salmonella enterica subsp. enterica serovar Hiduddify	0	1	1	1	0	0	0	0	0	0	0	0	0	0	0	0	0	0	0	0	0	0	0	0	0	0	0	0	0	0	0	0
Salmonella enterica subsp. enterica serovar Hillegersberg	1	0	0	1	0	0	0	0	1	0	0	0	0	0	0	0	0	0	0	0	0	0	0	0	0	0	0	0	0	0	0	0
Salmonella enterica subsp. enterica serovar Hillingdon	1	1	1	0	0	0	0	2	2	0	0	0	0	0	0	0	0	1	0	0	0	1	0	0	1	0	0	0	0	1	1	0
Salmonella enterica subsp. enterica serovar Hissar	1	1	0	1	0	0	0	0	0	0	0	0	0	0	0	0	0	0	0	0	0	0	0	0	0	0	0	0	0	0	0	0
Salmonella enterica subsp. enterica serovar Holcomb	0	0	0	0	0	0	0	0	0	0	0	0	0	0	0	0	0	0	0	0	2	0	0	0	0	0	0	0	0	0	0	0
Salmonella enterica subsp. enterica serovar Houston	1	1	0	0	0	0	1	0	0	0	0	0	0	0	1	0	0	0	0	0	0	0	0	0	0	0	0	0	0	0	0	0
Salmonella enterica subsp. enterica serovar Hull	0	0	0	0	0	0	0	0	0	0	0	0	0	0	0	1	0	0	0	0	0	0	0	0	0	0	0	0	0	0	0	0
Salmonella enterica subsp. enterica serovar Hvittingfoss	23	25	0	16	0	0	0	0	0	0	0	0	0	0	0	0	0	3	0	0	0	3	1	0	0	0	0	0	0	0	0	0
Salmonella enterica subsp. enterica serovar Ibadan	3	2	0	0	0	0	3	0	0	0	0	0	1	0	0	0	0	0	0	0	0	0	0	0	0	0	0	0	0	0	0	0
Salmonella enterica subsp. enterica serovar India	1	1	0	0	0	0	1	0	0	0	0	0	0	0	1	0	0	0	0	0	0	0	0	0	0	0	0	0	0	0	0	0
Salmonella enterica subsp. enterica serovar Indiana	81	80	70	79	0	0	0	0	0	0	0	0	0	0	0	0	0	0	0	71	0	0	0	0	0	0	0	0	0	0	0	0
Salmonella enterica subsp. enterica serovar Infantis	5	288	285	288	0	0	3	5	46	0	0	0	0	333	0	0	0	344	0	0	0	344	0	0	0	0	0	0	0	5	0	1
Salmonella enterica subsp. enterica serovar Inverness	12	8	12	13	0	0	0	0	0	0	0	0	0	0	1	0	0	0	15	0	0	0	0	0	0	0	0	0	0	0	0	0
Salmonella enterica subsp. enterica serovar Irumu strain	0	0	0	0	0	0	0	0	0	0	0	0	0	0	0	0	0	0	0	0	0	0	0	0	0	1	0	0	0	0	0	0
Salmonella enterica subsp. enterica serovar Isangi	1	1	1	1	0	0	0	0	0	0	0	0	0	0	0	0	0	2	0	0	0	2	0	0	0	0	0	0	0	0	0	0
Salmonella enterica subsp. enterica serovar Istanbul	1	1	1	1	0	0	0	0	0	0	0	0	0	0	0	0	0	1	0	0	0	1	0	0	0	0	0	0	0	0	0	0
Salmonella enterica subsp. enterica serovar Itami	2	0	2	2	0	0	0	0	0	0	0	0	0	0	0	0	0	0	0	0	0	0	0	0	0	0	0	0	0	0	0	0
Salmonella enterica subsp. enterica serovar Ituri	0	0	0	0	0	0	0	0	0	0	0	0	0	0	0	0	0	2	0	0	0	2	0	0	0	0	0	0	0	0	0	0
Salmonella enterica subsp. enterica serovar Java	8	7	6	7	0	6	0	0	0	0	0	0	0	0	0	0	0	0	0	0	0	0	0	0	0	0	0	0	0	0	0	0
Salmonella enterica subsp. enterica serovar Javiana	5	3	5	5	0	0	0	0	0	0	0	0	0	0	0	0	0	2	0	0	0	2	0	0	0	0	0	0	0	0	0	0
Salmonella enterica subsp. enterica serovar Jerusalem	5	5	5	5	0	0	0	0	0	0	0	0	0	0	0	0	0	1	0	0	0	6	0	0	0	0	0	0	0	0	0	0
Salmonella enterica subsp. enterica serovar Jodhpur	0	1	0	0	0	0	0	0	0	0	0	0	0	0	0	0	0	0	0	0	0	1	0	0	0	0	0	0	0	0	0	0
Salmonella enterica subsp. enterica serovar Johannesburg	0	0	10	10	1	0	0	0	0	0	0	0	0	0	0	14	0	10	0	0	0	9	0	0	0	0	0	2	9	0	0	0
Salmonella enterica subsp. enterica serovar Jukestown	1	1	1	1	0	0	0	0	1	0	0	0	0	0	0	0	0	0	0	0	0	0	0	0	0	0	0	0	0	0	0	0
Salmonella enterica subsp. enterica serovar Kalamu	0	0	0	0	0	0	0	0	0	0	0	0	0	0	0	1	0	0	0	0	0	0	0	0	0	0	0	0	0	0	0	0
Salmonella enterica subsp. enterica serovar Kambole	1	1	0	1	0	0	0	1	0	0	0	0	0	0	0	0	0	0	0	0	0	0	0	0	0	0	0	0	0	0	0	0
Salmonella enterica subsp. enterica serovar Kaolack	0	0	0	0	0	0	0	0	0	0	0	0	1	0	0	0	0	0	0	0	0	0	0	0	0	0	0	0	0	0	0	0
Salmonella enterica subsp. enterica serovar Kedougou	9	9	0	9	0	0	0	0	9	0	0	0	0	0	0	0	0	7	0	0	0	7	0	0	7	0	0	0	0	0	0	0
Salmonella enterica subsp. enterica serovar Kentucky	392	398	402	401	0	0	0	225	0	0	0	0	9	2	0	239	0	157	0	0	166	157	0	0	0	0	0	0	0	222	0	3
Salmonella enterica subsp. enterica serovar Kiambu	10	9	0	9	0	0	0	0	0	0	0	0	0	0	0	0	0	8	0	0	25	8	0	0	0	0	0	0	0	0	0	0
Salmonella enterica subsp. enterica serovar Kibi	0	0	0	0	0	0	0	0	0	0	0	0	0	0	0	0	0	0	0	0	1	0	0	0	0	0	0	0	0	0	0	0
Salmonella enterica subsp. enterica serovar Kibusi	0	1	0	1	0	0	0	0	0	0	0	0	0	0	0	0	0	0	0	0	0	0	0	0	0	0	0	0	0	0	0	0
Salmonella enterica subsp. enterica serovar Kingston	0	0	0	0	0	0	0	0	0	0	0	0	0	0	0	0	0	1	0	0	0	1	0	0	0	0	0	0	0	0	0	0
Salmonella enterica subsp. enterica serovar Kintambo	4	4	0	4	0	0	0	0	1	0	0	0	0	0	0	1	0	2	0	0	0	2	0	0	0	0	0	0	0	0	1	0
Salmonella enterica subsp. enterica serovar Koessen	1	1	0	0	0	0	1	0	0	0	0	0	0	0	1	0	0	0	0	0	0	0	0	0	0	0	0	0	0	0	0	0
Salmonella enterica subsp. enterica serovar Kohbu	0	1	1	1	0	0	0	0	0	0	0	0	0	0	0	0	0	1	0	0	0	1	0	0	0	0	0	0	0	0	0	0
Salmonella enterica subsp. enterica serovar Kottbus	5	7	5	5	0	0	0	0	0	0	0	0	0	0	0	0	0	0	7	0	0	0	0	0	0	0	0	0	0	0	0	0
Salmonella enterica subsp. enterica serovar Krefeld	0	0	0	0	0	0	0	0	0	0	0	0	0	0	0	0	0	1	0	0	1	1	0	0	0	0	0	0	0	0	0	0
Salmonella enterica subsp. enterica serovar Kuessel	0	1	0	0	0	0	0	0	0	0	0	0	0	0	0	0	0	0	0	0	0	0	0	0	0	0	0	0	0	0	0	0
Salmonella enterica subsp. enterica serovar Kunzendorf	3	0	0	3	0	0	0	0	0	0	0	0	0	0	0	0	0	3	0	0	0	3	0	0	0	0	0	0	0	0	0	0
Salmonella enterica subsp. enterica serovar Lagos	0	0	0	0	0	0	0	0	0	0	0	0	0	0	0	0	0	1	0	0	0	1	0	0	0	0	0	0	0	0	0	0
Salmonella enterica subsp. enterica serovar Landwasser	0	1	0	0	0	0	0	0	0	0	0	0	0	0	0	0	0	0	0	0	0	0	0	0	0	0	0	0	0	0	0	0
Salmonella enterica subsp. enterica serovar Larochelle	0	0	0	0	0	0	0	0	0	0	0	0	0	0	0	0	0	1	0	0	0	1	0	0	0	0	0	0	0	0	0	0
Salmonella enterica subsp. enterica serovar Lawndale	0	1	0	0	0	0	0	0	0	0	0	0	0	0	0	0	0	0	0	0	0	0	0	0	0	0	0	0	0	0	0	0
Salmonella enterica subsp. enterica serovar Leeuwarden	0	2	0	0	0	0	0	0	0	0	0	0	0	0	0	0	0	0	0	0	0	0	0	0	0	0	0	0	0	0	0	0
Salmonella enterica subsp. enterica serovar Legon	0	9	0	0	0	0	9	0	0	0	0	0	0	0	0	0	0	0	0	0	0	9	0	0	0	0	0	0	0	0	0	0
Salmonella enterica subsp. enterica serovar Lexington	0	0	0	1	0	0	0	0	0	0	0	0	0	0	0	0	0	0	0	0	1	0	0	0	0	0	0	0	0	0	0	0
Salmonella enterica subsp. enterica serovar Lille	1	1	1	1	0	0	0	0	1	0	0	0	0	0	0	0	0	0	0	0	0	0	0	0	0	0	0	0	0	0	0	0
Salmonella enterica subsp. enterica serovar Linton	0	0	0	0	0	0	0	1	0	0	0	0	0	0	0	0	0	0	0	0	0	0	0	0	0	0	0	0	0	0	0	0
Salmonella enterica subsp. enterica serovar Litchfield	11	11	12	12	0	0	0	0	0	0	0	0	0	0	0	0	0	13	0	0	0	13	0	0	0	0	0	0	0	0	0	0
Salmonella enterica subsp. enterica serovar Liverpool	4	4	4	4	0	0	0	0	0	0	0	0	0	0	0	0	0	3	0	0	0	3	0	0	0	0	0	0	0	0	0	0
Salmonella enterica subsp. enterica serovar Livingstone	8	8	5	10	0	0	0	0	3	0	0	0	0	0	1	0	0	3	0	0	0	3	1	0	0	0	0	0	0	0	10	0
Salmonella enterica subsp. enterica serovar Llandoff	0	0	0	0	0	0	0	0	0	0	0	1	0	0	0	0	0	0	0	0	0	0	0	0	0	0	0	0	0	0	0	0
Salmonella enterica subsp. enterica serovar Lomalinda	6	6	0	0	6	0	0	0	0	0	0	0	0	0	0	0	0	0	0	0	0	0	0	0	0	0	0	0	0	0	0	0
Salmonella enterica subsp. enterica serovar Lome	0	0	0	0	0	0	0	1	0	0	0	0	0	0	0	0	0	0	0	0	0	0	0	0	0	0	0	0	0	0	0	0
Salmonella enterica subsp. enterica serovar London	16	20	16	20	0	0	0	0	0	0	0	0	0	0	0	0	0	0	0	0	0	0	0	0	0	0	0	14	0	0	0	0
Salmonella enterica subsp. enterica serovar Lubbock	24	24	24	24	0	0	0	0	0	0	0	0	0	0	0	0	0	18	0	0	0	18	0	0	0	0	0	0	0	0	0	0
Salmonella enterica subsp. enterica serovar Macclesfield	2	1	0	1	0	0	0	1	0	0	0	0	0	0	0	0	0	0	0	0	0	0	0	0	0	0	0	0	0	0	0	0
Salmonella enterica subsp. enterica serovar Manhattan	9	9	9	9	0	0	0	1	0	1	0	0	0	0	8	0	0	0	0	0	0	0	0	0	0	0	0	0	0	1	0	0
Salmonella enterica subsp. enterica serovar Mbandaka	75	77	77	77	0	0	1	0	8	0	0	0	0	0	0	1	0	64	0	0	1	67	0	1	0	0	0	0	0	0	0	0
Salmonella enterica subsp. enterica serovar Meleagridis	9	9	0	9	0	0	0	0	0	0	0	0	0	0	0	0	0	9	0	0	9	9	0	0	0	0	0	0	0	0	0	1
Salmonella enterica subsp. enterica serovar Menston	0	0	1	0	0	0	0	0	1	0	0	1	1	0	0	1	0	0	0	0	0	0	0	0	0	0	0	0	0	0	1	0
Salmonella enterica subsp. enterica serovar Mgulani	0	1	1	1	0	0	0	0	0	0	0	0	0	0	0	0	0	2	0	0	0	2	0	0	0	0	0	0	0	0	0	0
Salmonella enterica subsp. enterica serovar Miami	6	5	2	0	0	0	0	1	2	0	0	0	0	0	0	0	0	1	0	0	0	1	0	0	0	0	0	0	0	1	0	0
Salmonella enterica subsp. enterica serovar Mikawasima	1	2	1	1	0	0	0	0	0	0	0	0	0	0	0	0	0	3	0	0	0	3	1	0	0	2	0	0	0	0	0	0
Salmonella enterica subsp. enterica serovar Millesi	0	0	0	0	0	0	0	0	0	0	0	0	0	0	0	2	0	0	0	0	0	0	0	0	0	0	0	0	0	0	0	0
Salmonella enterica subsp. enterica serovar Milwaukee	1	1	1	1	0	0	0	0	0	0	0	0	0	0	0	0	0	0	0	0	0	0	0	0	0	0	0	0	0	0	0	0
Salmonella enterica subsp. enterica serovar Minnesota	20	20	0	21	0	0	20	0	0	0	0	0	8	0	0	15	0	22	0	0	0	22	0	0	0	0	0	0	0	0	0	1
Salmonella enterica subsp. enterica serovar Mishmarhaemek	1	1	1	1	0	2	0	0	0	0	0	0	0	1	0	0	0	1	0	0	0	1	0	0	0	0	0	0	0	0	0	0
Salmonella enterica subsp. enterica serovar Mississippi	14	5	13	7	14	4	0	6	6	1	0	0	1	0	0	7	0	4	0	0	0	4	0	0	0	0	0	0	0	6	0	0
Salmonella enterica subsp. enterica serovar Moero	0	1	0	0	0	0	0	0	0	0	0	0	0	0	0	0	0	0	0	0	0	0	0	0	0	0	0	0	0	0	0	0
Salmonella enterica subsp. enterica serovar Monschaui	7	1	4	5	0	0	0	0	1	1	0	0	0	0	5	1	0	2	0	0	0	2	0	0	0	0	0	0	0	0	0	0
Salmonella enterica subsp. enterica serovar Montevideo	3	145	129	14	0	0	0	84	1	0	0	0	0	0	1	5	0	59	0	0	0	59	0	0	1	0	0	0	0	15	0	0
Salmonella enterica subsp. enterica serovar Moscow	0	0	0	1	0	0	0	0	0	0	0	0	0	0	0	0	0	0	0	0	0	0	0	0	0	0	0	0	0	0	0	0
Salmonella enterica subsp. enterica serovar Mountpleasant	0	1	2	1	0	0	0	0	0	0	0	0	0	0	0	0	0	1	0	0	0	1	0	0	0	0	0	0	0	0	0	0
Salmonella enterica subsp. enterica serovar Muenchen	95	98	61	97	0	0	0	0	0	3	0	0	0	0	78	0	0	3	3	0	1	3	0	1	0	0	0	0	0	0	0	0
Salmonella enterica subsp. enterica serovar Muenster	1	36	19	1	0	0	0	9	0	0	0	0	0	0	40	0	0	0	0	0	0	0	0	0	0	0	35	0	0	9	0	0
Salmonella enterica subsp. enterica serovar Namur	1	1	1	1	0	0	0	0	0	0	0	0	0	0	0	0	0	0	0	0	0	0	0	0	0	0	0	0	0	0	1	0
Salmonella enterica subsp. enterica serovar Napoli	2	2	0	0	0	1	0	0	0	0	0	0	0	0	0	0	0	0	0	0	0	0	0	0	0	0	0	0	0	0	0	0
Salmonella enterica subsp. enterica serovar Nagoya	0	0	0	0	0	0	0	0	0	0	0	0	0	0	0	0	0	0	0	0	0	0	0	0	0	0	0	0	0	0	0	1
Salmonella enterica subsp. enterica serovar Nchanga	2	2	0	2	0	0	0	0	0	0	0	0	0	0	0	0	0	2	0	0	0	2	0	0	0	0	0	0	0	0	0	0
Salmonella enterica subsp. enterica serovar Newlands	1	1	0	3	0	0	0	0	0	0	0	0	0	0	0	0	0	0	0	0	0	0	0	0	0	0	0	0	0	0	0	1
Salmonella enterica subsp. enterica serovar Newmexico	0	0	0	0	0	0	0	0	0	0	0	0	0	0	0	0	0	0	0	0	0	2	0	0	0	0	0	0	0	0	0	0
Salmonella enterica subsp. enterica serovar Newport	181	307	273	182	0	0	1	2	3	14	0	0	0	2	170	0	0	33	0	0	0	33	2	0	0	0	0	0	0	2	1	0
Salmonella enterica subsp. enterica serovar Nijmegen	0	0	0	0	0	0	0	0	0	0	0	0	0	0	0	0	0	1	0	0	0	1	0	0	0	0	0	0	0	0	0	0
Salmonella enterica subsp. enterica serovar Nima	0	1	1	0	0	0	0	0	0	0	0	0	0	0	0	0	0	0	0	0	0	0	0	0	0	0	0	0	0	0	0	0
Salmonella enterica subsp. enterica serovar Nitra	0	0	0	1	0	0	0	0	0	0	0	0	0	0	0	0	0	0	0	0	0	0	0	0	0	0	0	0	0	0	0	0
Salmonella enterica subsp. enterica serovar Norwich	0	2	2	2	0	0	0	0	0	0	0	0	0	0	0	0	0	2	0	0	0	2	0	0	0	0	0	0	0	0	0	0
Salmonella enterica subsp. enterica serovar Nottingham	0	0	0	0	0	0	0	0	0	0	0	0	0	1	0	0	0	1	0	0	0	1	0	0	0	0	0	0	0	0	0	0
Salmonella enterica subsp. enterica serovar Ohio	14	12	14	13	0	0	0	0	0	0	0	0	0	0	0	0	0	14	0	0	0	14	0	0	15	0	0	0	0	0	0	0
Salmonella enterica subsp. enterica serovar Okatie	0	0	0	0	0	0	0	1	0	0	0	0	0	0	0	0	0	0	0	0	0	0	0	0	0	0	0	0	0	0	0	0
Salmonella enterica subsp. enterica serovar Onderstepoort	0	1	0	0	0	0	2	0	0	0	0	0	0	0	0	0	0	0	0	0	0	0	0	0	0	0	0	0	0	0	0	0
Salmonella enterica subsp. enterica serovar Onireke	2	1	3	2	0	1	0	1	0	0	0	0	0	1	0	0	0	0	0	0	0	0	0	0	0	0	0	0	0	0	0	0
Salmonella enterica subsp. enterica serovar Oranienburg	55	57	1	52	0	0	54	0	0	1	0	1	2	0	2	61	0	69	0	0	0	69	1	0	0	0	0	1	0	0	0	0
Salmonella enterica subsp. enterica serovar Orion	1	1	0	2	0	0	0	0	0	0	0	0	0	2	0	0	0	3	0	0	0	3	0	1	0	0	0	0	0	0	0	0
Salmonella enterica subsp. enterica serovar Oritamerin	0	1	1	1	0	0	0	1	0	0	0	0	0	0	0	0	0	0	0	0	0	0	0	0	0	0	0	0	0	1	0	0
Salmonella enterica subsp. enterica serovar Oslo	6	6	1	6	0	0	0	1	0	0	0	0	0	0	0	0	0	7	0	0	0	6	0	0	0	0	0	0	0	0	0	0
Salmonella enterica subsp. enterica serovar Othmarschen	0	0	0	0	0	0	0	0	0	0	0	0	0	0	0	0	0	0	0	0	0	0	0	0	0	0	1	0	0	0	0	0
Salmonella enterica subsp. enterica serovar Ouakam	2	4	0	4	0	0	0	0	2	0	0	0	0	0	0	0	0	3	0	0	0	3	0	0	2	0	0	0	0	0	2	0
Salmonella enterica subsp. enterica serovar Panama	104	104	0	1	0	0	102	0	0	2	0	0	0	0	108	0	0	0	0	0	0	0	0	0	0	0	0	0	0	0	0	0
Salmonella enterica subsp. enterica serovar Paratyphi A	34	34	63	0	0	0	0	0	10	0	0	0	0	33	0	0	0	31	0	0	0	32	0	0	0	0	0	0	0	0	0	0
Salmonella enterica subsp. enterica serovar Paratyphi B	43	38	13	38	0	9	0	0	0	0	0	0	0	0	0	0	0	1	0	0	0	1	0	0	0	2	0	0	0	0	0	0
Salmonella enterica subsp. enterica serovar Paratyphi C	13	12	11	15	0	0	0	11	0	0	0	0	0	0	0	0	0	7	0	0	0	7	0	0	0	0	0	0	0	11	0	0
Salmonella enterica subsp. enterica serovar Plymouth	1	0	0	1	0	0	0	0	0	0	0	0	0	1	0	0	0	0	0	0	0	0	0	0	0	0	0	0	0	0	0	0
Salmonella enterica subsp. enterica serovar Poano	0	0	0	0	0	0	0	0	0	0	0	0	0	0	0	0	0	1	0	0	0	1	0	0	0	0	0	0	0	0	0	0
Salmonella enterica subsp. enterica serovar Pomona	0	10	25	0	0	0	0	11	0	0	0	0	0	0	16	0	0	0	0	0	0	0	0	0	0	0	0	0	0	11	0	0
Salmonella enterica subsp. enterica serovar Poona	0	11	10	9	0	0	4	8	0	2	0	0	1	0	5	17	0	0	0	0	0	0	0	0	0	0	7	0	0	7	0	0
Salmonella enterica subsp. enterica serovar Putten	1	1	0	1	0	0	0	0	0	0	0	0	0	0	0	0	0	0	0	0	0	0	0	0	0	0	0	0	0	0	0	0
Salmonella enterica subsp. enterica serovar Quebec	0	1	1	0	0	0	0	1	0	0	0	0	0	0	0	0	0	0	0	0	0	0	0	0	0	0	0	0	0	1	0	0
Salmonella enterica subsp. enterica serovar Ramatgan	0	1	0	0	0	0	0	0	0	0	0	0	0	0	0	0	0	1	0	0	0	1	0	0	0	0	0	0	0	0	0	0
Salmonella enterica subsp. enterica serovar Rauform	0	2	0	0	0	0	0	2	0	0	0	0	0	0	0	0	0	0	0	0	0	0	0	0	0	0	0	0	0	0	0	0
Salmonella enterica subsp. enterica serovar Reading	28	26	32	23	1	0	0	0	0	1	0	0	0	0	15	0	0	10	0	0	0	10	0	0	0	0	0	0	0	0	0	0
Salmonella enterica subsp. enterica serovar Richmond	1	0	0	0	0	0	0	0	0	0	0	0	0	0	0	0	0	0	2	0	0	0	0	0	0	0	0	0	0	0	0	0
Salmonella enterica subsp. enterica serovar Rideau	0	0	0	0	0	0	0	0	0	0	0	0	0	0	0	0	0	0	1	0	0	0	0	0	0	0	0	0	0	0	0	0
Salmonella enterica subsp. enterica serovar Rissen	11	10	1	14	0	0	0	0	4	0	0	0	0	10	0	0	0	11	0	0	0	11	0	0	0	0	0	0	0	0	0	0
Salmonella enterica subsp. enterica serovar Rough O:-:-	2	2	0	2	0	0	0	0	0	0	0	0	0	0	2	0	0	0	0	0	0	0	0	0	0	0	0	0	0	0	0	0
Salmonella enterica subsp. enterica serovar Rough O:d:1,7	0	1	2	0	0	0	0	0	0	0	0	0	0	0	0	0	0	1	0	0	0	1	0	0	0	0	0	0	1	0	0	0
Salmonella enterica subsp. enterica serovar Rovaniemi	0	1	0	0	0	0	0	0	0	0	0	0	0	0	0	0	0	0	0	0	0	0	0	0	0	0	0	0	0	0	0	0
Salmonella enterica subsp. enterica serovar Rubislaw	6	30	21	7	0	0	16	14	0	0	0	0	0	0	25	7	0	3	0	0	0	3	0	0	0	0	0	0	0	12	0	0
Salmonella enterica subsp. enterica serovar Ruiru	2	1	1	1	0	0	0	1	0	0	0	0	0	0	0	0	0	0	0	0	0	0	0	0	0	0	0	0	0	1	0	0
Salmonella enterica subsp. enterica serovar Saintpaul	79	78	4	86	0	0	2	0	3	1	0	0	1	0	76	0	0	2	0	0	1	2	1	0	0	0	0	0	0	0	0	1
Salmonella enterica subsp. enterica serovar Salford	1	0	0	0	0	0	0	0	0	0	0	0	0	0	0	0	0	1	0	0	0	1	0	0	0	0	1	0	0	0	0	0
Salmonella enterica subsp. enterica serovar Sandiego	1	2	2	2	0	0	0	1	0	0	0	0	0	0	0	0	0	0	0	0	0	0	0	0	0	0	0	0	0	1	1	0
Salmonella enterica subsp. enterica serovar Sanjuan	0	0	0	0	0	0	0	0	0	1	0	0	0	0	0	0	0	0	0	0	0	0	0	0	0	0	0	0	0	0	0	0
Salmonella enterica subsp. enterica serovar Santiago	0	0	0	0	0	0	0	0	0	0	0	0	0	0	0	0	0	1	0	0	0	1	0	0	0	0	0	0	0	0	0	0
Salmonella enterica subsp. enterica serovar Saphra	0	3	0	0	0	0	3	0	0	0	0	0	0	0	0	0	0	0	0	0	0	0	0	0	0	0	0	0	0	0	0	0
Salmonella enterica subsp. enterica serovar Schwarzengrund	2	76	0	2	0	0	72	0	0	0	0	0	0	0	65	0	0	0	0	0	0	0	0	0	0	0	0	0	0	0	0	1
Salmonella enterica subsp. enterica serovar Senftenberg	72	79	158	19	0	0	0	79	0	0	0	0	4	0	1	10	0	30	0	0	13	30	0	0	0	0	0	0	0	79	0	0
Salmonella enterica subsp. enterica serovar Singapore	7	7	8	7	0	0	0	0	0	0	0	0	0	0	0	0	0	8	0	0	0	8	0	0	0	0	0	0	0	0	0	0
Salmonella enterica subsp. enterica serovar Soahanina	0	3	0	0	0	0	3	0	0	0	0	0	0	0	0	0	0	0	0	0	0	0	0	0	0	0	0	0	0	0	0	0
Salmonella enterica subsp. enterica serovar Sloterdijk	1	9	0	1	0	0	0	0	0	0	0	0	0	1	0	0	0	0	0	0	0	0	0	0	0	0	0	0	0	0	0	0
Salmonella enterica subsp. enterica serovar Soerenga	1	1	1	1	0	0	0	0	0	0	0	0	0	0	0	0	0	2	0	0	0	2	0	0	0	0	0	0	0	0	0	0
Salmonella enterica subsp. enterica serovar Solt	0	0	0	0	0	0	0	0	0	0	0	1	0	0	0	0	0	1	0	0	0	1	0	0	0	0	0	0	0	0	0	0
Salmonella enterica subsp. enterica serovar Stanley	0	3	1	0	0	0	0	0	0	0	0	0	0	0	0	0	0	0	1	0	0	2	0	0	0	0	1	0	0	0	0	0
Salmonella enterica subsp. enterica serovar Stanleyville	1	3	3	4	0	0	0	0	0	0	0	0	0	0	1	2	0	1	0	0	2	0	0	0	0	1	0	0	0	0	0	1
Salmonella enterica subsp. enterica serovar Sternschanze	0	0	0	0	0	0	0	0	0	0	0	0	0	0	0	0	0	1	0	0	0	1	0	0	0	0	0	0	0	0	0	0
Salmonella enterica subsp. enterica serovar Stockholm	0	0	0	0	0	0	0	0	0	0	0	0	0	0	0	1	0	0	0	0	0	0	0	0	0	0	0	0	0	0	0	0
Salmonella enterica subsp. enterica serovar Stourbridge	0	0	0	0	0	0	1	0	0	0	0	0	0	0	0	0	0	0	0	0	0	0	0	0	0	0	0	0	0	0	0	0
Salmonella enterica subsp. enterica serovar Strathcona	0	0	0	0	0	0	0	0	0	0	0	1	0	0	0	0	0	0	0	0	0	0	0	0	0	0	0	0	0	0	0	0
Salmonella enterica subsp. enterica serovar Sundsvall	1	2	2	0	0	0	0	1	0	0	0	0	0	0	1	0	0	0	0	0	0	0	0	0	0	0	0	0	0	1	0	0
Salmonella enterica subsp. enterica serovar Taiping	0	0	0	0	0	0	0	0	0	0	0	0	0	0	0	0	0	1	0	0	0	1	0	0	0	0	1	0	0	0	0	0
Salmonella enterica subsp. enterica serovar Takoradi	3	5	0	0	0	0	1	0	0	0	0	0	0	0	2	2	0	3	0	0	0	3	0	0	0	0	0	0	0	0	2	1
Salmonella enterica subsp. enterica serovar Tarshyne	0	1	1	1	0	0	0	0	0	0	0	0	0	0	0	1	0	0	0	0	0	0	0	0	0	0	0	0	0	0	0	0
Salmonella enterica subsp. enterica serovar Techimani	0	0	0	0	0	0	0	0	0	0	0	0	0	0	0	0	0	0	0	0	1	0	0	0	0	0	0	1	0	0	0	0
Salmonella enterica subsp. enterica serovar Tees	1	1	1	1	0	0	0	0	1	0	0	0	0	0	0	0	0	0	0	0	0	0	0	0	0	0	0	0	0	0	0	0
Salmonella enterica subsp. enterica serovar Telelkebir	6	6	0	0	0	0	6	0	2	1	0	0	0	0	0	1	0	0	0	0	0	0	0	0	0	0	0	0	0	0	0	0
Salmonella enterica subsp. enterica serovar Tennessee	75	75	150	75	0	0	0	75	75	0	1	0	1	0	0	75	0	77	0	0	0	77	0	0	77	0	0	0	0	75	0	0
Salmonella enterica subsp. enterica serovar Texas	0	0	1	0	0	0	0	0	0	0	0	0	0	1	0	0	0	1	0	0	0	1	0	0	0	0	0	0	0	0	0	0
Salmonella enterica subsp. enterica serovar Thompson	52	52	49	50	0	0	0	0	0	0	0	0	0	0	0	0	0	2	0	0	0	2	0	0	0	12	2	7	0	0	0	0
Salmonella enterica subsp. enterica serovar Tilburg	0	0	0	0	0	0	0	0	0	0	0	0	0	0	0	0	0	1	0	0	0	1	0	0	0	0	0	0	0	0	0	0
Salmonella enterica subsp. enterica serovar Togba	0	0	0	0	0	0	0	0	0	0	0	0	0	0	0	0	0	1	0	0	0	1	0	0	0	0	0	0	0	0	0	0
Salmonella enterica subsp. enterica serovar Tornow	0	1	1	1	0	0	0	0	0	0	0	0	0	0	0	0	0	1	0	0	0	1	0	0	0	0	0	0	0	0	0	0
Salmonella enterica subsp. enterica serovar Toulon	0	0	0	0	0	0	0	1	0	0	0	0	0	0	0	0	0	0	0	0	0	0	0	0	0	0	0	0	0	0	0	0
Salmonella enterica subsp. enterica serovar Typhi	2	1	700	12	2	0	0	0	0	0	0	0	0	3	0	0	0	3	691	0	0	3	0	0	0	0	681	0	0	0	0	1
Salmonella enterica subsp. enterica serovar Typhimurium	1946	1639	16	1722	0	0	2	1	6	8	0	0	0	1	46	3	0	5	1	0	3	5	2	0	0	0	4	0	0	1	2	789
Salmonella enterica subsp. enterica serovar Uganda	16	16	0	16	0	0	0	1	0	0	0	0	0	0	0	0	0	16	0	0	0	17	0	0	0	0	0	0	0	0	0	0
Salmonella enterica subsp. enterica serovar Ughelli	0	1	0	0	0	0	0	0	0	0	0	0	0	0	0	0	0	0	0	0	0	0	0	0	0	0	0	0	0	0	0	0
Salmonella enterica subsp. enterica serovar Urbana	0	1	7	6	0	0	0	0	0	0	0	0	0	0	0	7	0	6	0	0	0	6	0	0	0	0	0	0	4	0	0	0
Salmonella enterica subsp. enterica serovar Utah	0	0	0	0	0	0	0	0	0	0	0	0	0	0	0	0	0	1	0	0	0	1	0	0	0	0	0	0	0	0	0	0
Salmonella enterica subsp. enterica serovar Uzaramo	0	0	0	0	0	0	0	1	0	0	0	0	0	0	0	0	0	0	0	0	0	0	0	0	0	0	0	0	0	0	0	0
Salmonella enterica subsp. enterica serovar Vejle	0	0	0	0	0	0	0	0	0	0	0	0	0	0	0	0	0	0	0	0	0	0	0	0	0	0	0	1	0	0	0	0
Salmonella enterica subsp. enterica serovar Veneziana	0	0	0	0	0	0	0	0	0	0	0	0	0	0	0	0	0	1	0	0	0	1	0	0	0	0	0	0	0	0	0	0
Salmonella enterica subsp. enterica serovar Victoria	0	0	0	0	0	0	0	1	0	0	0	0	0	0	0	1	0	1	0	0	0	1	0	0	0	0	0	0	0	1	0	0
Salmonella enterica subsp. enterica serovar Vinnorrhady	1	1	1	1	0	0	0	0	0	0	0	1	0	1	0	0	0	1	0	0	0	2	0	0	0	0	0	0	0	0	0	0
Salmonella enterica subsp. enterica serovar Vinobrady	1	1	1	1	0	0	0	0	0	0	0	0	0	0	0	0	0	1	0	0	1	0	0	0	0	0	0	0	0	0	0	0
Salmonella enterica subsp. enterica serovar Virchow	0	3	0	0	0	0	0	0	0	0	0	0	0	0	0	1	0	3	0	0	0	3	0	0	1	0	0	0	0	0	1	0
Salmonella enterica subsp. enterica serovar Virginia	1	1	1	1	0	0	0	0	0	0	0	0	0	0	0	0	0	0	0	0	0	0	0	0	0	0	0	0	0	0	0	0
Salmonella enterica subsp. enterica serovar Wangata	1	9	0	1	0	0	0	0	1	0	0	0	0	1	0	0	0	0	1	0	0	0	0	0	0	0	2	0	0	0	2	0
Salmonella enterica subsp. enterica serovar Waycross	2	1	2	1	0	0	1	0	1	0	0	0	0	0	0	0	0	1	0	0	0	1	0	0	0	0	0	0	0	0	0	0
Salmonella enterica subsp. enterica serovar Welikade	0	0	0	0	0	0	0	0	0	0	0	0	0	0	0	0	0	0	0	0	0	0	0	0	0	0	1	0	0	0	0	0
Salmonella enterica subsp. enterica serovar Weltevreden	0	238	473	3	0	0	0	0	0	0	0	0	0	0	0	0	0	0	0	0	0	0	0	0	0	0	0	0	0	0	0	0
Salmonella enterica subsp. enterica serovar Wernigerode	3	3	3	3	0	0	0	0	0	0	0	0	0	0	0	0	0	0	0	0	0	0	0	0	0	0	0	0	0	0	0	0
Salmonella enterica subsp. enterica serovar Weslaco	3	0	0	0	1	0	0	4	0	0	0	0	0	0	0	0	0	1	0	0	0	2	0	0	0	0	2	0	0	0	0	0
Salmonella enterica subsp. enterica serovar Widemarsh	1	1	0	1	0	0	0	0	0	0	0	0	0	0	0	0	0	1	0	0	0	1	0	0	0	0	0	0	0	0	1	0
Salmonella enterica subsp. enterica serovar Wien	0	0	1	0	0	0	0	1	0	1	0	0	0	0	1	0	0	0	0	0	0	0	0	0	0	0	0	0	0	0	0	0
Salmonella enterica subsp. enterica serovar Wilhelmsburg	1	8	9	8	0	0	0	0	0	0	0	0	0	0	0	0	0	3	0	0	0	3	0	0	0	0	0	0	0	0	0	0
Salmonella enterica subsp. enterica serovar Wimborne	0	0	0	0	0	0	0	0	0	0	0	0	0	0	0	0	0	0	0	0	0	1	0	0	0	0	0	0	0	0	0	0
Salmonella enterica subsp. enterica serovar Winterthur	0	0	0	0	0	0	0	0	0	0	0	0	0	0	0	0	0	0	0	0	0	1	0	0	1	0	0	0	0	0	0	0
Salmonella enterica subsp. enterica serovar Wippra	0	1	0	1	0	0	1	1	0	0	0	0	0	0	0	0	0	0	0	0	0	0	0	0	0	0	0	0	0	0	0	0
Salmonella enterica subsp. enterica serovar Woodhull	0	0	0	0	0	0	0	0	0	0	0	0	0	0	0	0	0	1	0	0	0	1	0	0	0	0	0	0	0	0	0	0
Salmonella enterica subsp. enterica serovar Worthington	20	20	22	21	0	0	0	0	0	0	0	0	0	0	0	0	0	0	0	0	0	0	0	0	0	0	0	0	0	0	0	0
Salmonella enterica subsp. enterica serovar Wyldegreen	0	0	0	0	0	0	0	0	0	0	0	0	0	0	0	0	0	1	0	0	0	1	0	0	0	0	0	0	0	0	0	0
Salmonella enterica subsp. enterica serovar Yoruba	0	1	1	1	0	0	0	0	0	0	0	0	0	0	0	1	0	1	0	0	0	1	0	0	0	0	0	0	0	0	0	0
Salmonella enterica subsp. enterica serovar Yovokome	1	1	1	1	0	0	0	0	0	0	0	0	0	0	1	0	0	0	0	0	0	0	0	0	0	0	0	0	0	0	0	0
Salmonella enterica subsp. houtenae serovar 11:z4,z23:-	1	1	0	1	0	0	0	0	0	0	0	0	0	0	0	0	0	1	0	0	0	1	0	0	0	0	0	0	0	0	0	0
Salmonella enterica subsp. houtenae serovar 44:z4,z23:-	0	0	0	0	0	0	0	1	0	0	0	0	0	0	0	0	0	0	0	0	0	0	0	0	0	0	0	0	0	0	0	0
Salmonella enterica subsp. indica serovar Marseille	1	1	0	0	0	0	1	0	0	0	0	0	0	0	0	0	0	0	0	0	0	0	0	0	0	0	0	0	0	0	0	0
Salmonella enterica subsp. salamae serovar 13,22:z:-	0	1	0	0	0	0	1	0	0	0	0	0	0	0	0	0	0	0	0	0	0	0	0	0	0	0	0	0	0	0	0	0
Salmonella enterica subsp. salamae serovar 55:k:z39 str. 1315K	0	1	0	0	0	0	0	0	0	0	0	0	0	0	0	0	0	0	0	0	0	0	0	0	0	0	0	0	0	0	0	0
Salmonella enterica subsp. salamae serovar 55:k:z39	0	1	0	0	0	0	0	0	0	0	0	0	0	0	0	0	0	0	0	0	0	0	0	0	0	0	0	0	0	0	0	0
Salmonella enterica subsp. salamae str. DMA-1	1	1	0	1	0	0	0	0	0	0	0	0	0	0	0	0	0	0	0	0	0	0	0	0	0	0	0	0	0	0	0	0
